# Simultaneous detection of RNA modifications using *In Vitro* Transcription and Direct RNA Nanopore sequencing

**DOI:** 10.1101/2024.10.22.619587

**Authors:** Logan Mulroney, Lucia Coscujuela Tarrero, Paola Maragno, Carmela Rubolino, Simone Maestri, Mattia Furlan, Matteo Jacopo Marzi, Tom Fitzgerald, Tommaso Leonardi, Mattia Pelizzola, Ewan Birney, Francesco Nicassio

## Abstract

RNA modifications are critical for transcript function and regulation, yet detecting these modifications transcriptome-wide and at isoform-level resolution remains technically challenging. Here, we present a robust *in vitro* transcription (IVT)-based strategy coupled with direct RNA nanopore sequencing (dRNA-seq) to detect a wide spectrum of endogenous RNA modifications without requiring prior knowledge of modification types or modification-specific biochemical assays. We generated an IVT modification-free reference transcriptome from K562 cells and used Nanocompore to compare it to the native RNA. We detected 26,619 modification sites across 2,520 isoforms from 1,766 genes. We used motif and annotation-based inference to identify at least eight distinct RNA modifications, with m6A and m5C being the most prevalent. Importantly, we uncovered non-random co-occurrence of m6A and m5C on both the same transcripts and a subset of the same molecules, suggesting potential combinatorial regulation. Furthermore, RNA modification patterns were often isoform-specific, pointing to a link between the epitranscriptome and alternative splicing. This approach also revealed previously underexplored modification patterns in mitochondrial mRNAs, suggesting broader regulatory complexity than previously appreciated. Our study provides a survey of RNA modifications across the transcriptome, demonstrating the utility of *in vitro* transcription coupled with direct RNA nanopore sequencing to simultaneously detect multiple modifications without the need for additional independent biochemical assays, enabling future investigations into the dynamics, coordination, and functional consequences of RNA modifications across different biological contexts.
