## Supplemental Tables for "Simultaneous detection of RNA modifications using *In Vitro* Transcription and Direct RNA Nanopore sequencing"

### Sheet: Supplemental_table1
	Template Switching RT	SmartScribe
RPP0	17496	18295
lnc RP	31132	31163
MYC	11032	15878
ERCC 13	30887	31687
ERCC 113	19196	37927
ERCC 51	25911	0
ERCC 99	28367	38323

### Sheet: Supplemental_table2
ID	TAILING	POLYA	ENRICHMENT	PURIFICATION	READS
FAU88184	YEAST	7’	NO	ETHANOL	85.727
FAU89833	YEAST	7’	NO	COLUMNS	83.911
FAS95559	E.COLI	7’	YES	ETHANOL	298.827
FAU84268	E.COLI	7’	YES	COLUMNS	556.783
FAV17027	E.COLI	30’	YES	COLUMNS	634.974
FAV17072	E.COLI	30’	YES	TRIZOL	510.067
FAV16227	E.COLI	30’	YES	PHENOL/CLOROF	947.857

### Sheet: Supplemental_table3
Sample	Replicate	Pass reads	Read N50	Primary forward alignment	Alignment N50
IVT	1	5422891	439	2807667	449
IVT	2	2916283	418	1452263	429
Native	1	9132824	1559	7716235	1615
Native	2	8675263	1402	7260380	1419

### Sheet: Supplemental_table4
Total positions tested	2970833
Significant Sites	26619
Transcripts with at least 1 significant site	2520
Genes with at least 1 significant site	1766

### Sheet: Supplemental_table5
Modification Class	Site counts	Proportion of sites	Annotation representation
unclassified	11221	0.4215	NA
m6A	10948	0.4113	105016
m5C	2379	0.0894	43480
pseudouridine	1376	0.0517	51475
m7G	312	0.0117	17885
m3C	220	0.0083	5825
m1A	80	0.003	2782
Nm	72	0.0027	1929
inosone	11	0.0004	1851

### Sheet: Supplemental_table6
gene	site_1	site_2	distance	mod_pattern	mod_pattern_classification	Obs	Exp	Chi2_pvalue	Chi2_pvalue_fdr_bh	log2FC	site1_classification	site2_classification	Num_reads	Num_sig_sites	Ref_id	chrom
JUND	1354	1364	10	00	co-unmodified	80	27	2.99592e-07	0.00685662	1.56704	m6A	m6A	309	20	ENST00000252818	19
JUND	1354	1364	10	01	mutually exclusive	7	59	1.54608e-10	1.00566e-05	-3.07529	m6A	m6A	309	20	ENST00000252818	19
JUND	1354	1364	10	10	mutually exclusive	18	70	2.96962e-08	0.000853504	-1.95936	m6A	m6A	309	20	ENST00000252818	19
JUND	1354	1370	16	01	mutually exclusive	3	32	9.49167e-07	0.0195178	-3.41504	m6A	m6A	309	20	ENST00000252818	19
JUND	1364	1370	6	01	mutually exclusive	2	37	2.08875e-08	0.000645356	-4.20945	m6A	m6A	309	20	ENST00000252818	19
UBE2S	893	898	5	00	co-unmodified	561	388	1.95635e-08	0.000636262	0.531944	m6A	m6A	1747	21	ENST00000264552	19
UBE2S	893	898	5	11	co-modified	655	482	2.88862e-07	0.00673577	0.442462	m6A	m6A	1747	21	ENST00000264552	19
UBE2S	893	898	5	01	mutually exclusive	200	372	6.39983e-13	6.08413e-08	-0.895303	m6A	m6A	1747	21	ENST00000264552	19
UBE2S	893	898	5	10	mutually exclusive	331	503	2.58687e-09	0.000106568	-0.603727	m6A	m6A	1747	21	ENST00000264552	19
UBE2S	893	904	11	01	mutually exclusive	134	229	6.15762e-07	0.0133509	-0.773115	m6A	m5C	1747	21	ENST00000264552	19
UBE2S	898	904	6	11	co-modified	384	257	5.27039e-07	0.0116313	0.579338	m6A	m5C	1747	21	ENST00000264552	19
UBE2S	898	904	6	01	mutually exclusive	142	268	4.88682e-10	2.74522e-05	-0.916342	m6A	m5C	1747	21	ENST00000264552	19
RPS11	121	513	392	11	co-modified	163	81	1.52503e-07	0.0038464	1.00888	m6A	m5C	3048	20	ENST00000270625	19
KRTCAP2	154	165	11	11	co-modified	113	37	5.4567e-10	2.93208e-05	1.61073	m6A	m3C	2255	3	ENST00000295682	1
ADIPOR1	1606	1616	10	01	mutually exclusive	55	134	9.11611e-09	0.000341404	-1.28473	m6A	m6A	968	21	ENST00000340990	1
MT-ND1	899	904	5	11	co-modified	134	38	2.48098e-13	3.06617e-08	1.81816	unclassified	unclassified	1291	36	ENST00000361390	M
MT-ND1	899	904	5	01	mutually exclusive	113	208	1.14301e-07	0.00294294	-0.880261	unclassified	unclassified	1291	36	ENST00000361390	M
MT-ND1	899	904	5	10	mutually exclusive	68	163	4.09033e-10	2.4072e-05	-1.26127	unclassified	unclassified	1291	36	ENST00000361390	M
MT-ND1	899	914	15	11	mutually exclusive	101	18	2.77086e-14	5.70738e-09	2.48829	unclassified	m5C	1291	36	ENST00000361390	M
MT-ND1	899	914	15	01	mutually exclusive	20	102	1.13694e-13	1.56124e-08	-2.3505	unclassified	m5C	1291	36	ENST00000361390	M
MT-ND1	899	914	15	10	mutually exclusive	101	183	1.13992e-06	0.0227225	-0.857488	unclassified	m5C	1291	36	ENST00000361390	M
MT-ND1	899	921	22	11	co-modified	115	43	1.01614e-08	0.000358806	1.41923	unclassified	m5C	1291	36	ENST00000361390	M
MT-ND1	904	914	10	11	co-modified	110	23	4.56272e-14	7.04868e-09	2.2578	unclassified	m5C	1291	36	ENST00000361390	M
MT-ND1	904	914	10	01	mutually exclusive	11	97	1.28075e-16	1.58284e-10	-3.14048	unclassified	m5C	1291	36	ENST00000361390	M
MT-ND1	904	921	17	11	co-modified	127	52	2.07339e-08	0.000645356	1.28824	unclassified	m5C	1291	36	ENST00000361390	M
MT-ND1	914	921	7	11	co-modified	77	25	2.62204e-07	0.00635393	1.62293	m5C	m5C	1291	36	ENST00000361390	M
MT-CO2	626	639	13	11	co-modified	75	9	5.96891e-13	6.08413e-08	3.05889	unclassified	unclassified	915	18	ENST00000361739	M
MT-CO2	626	639	13	01	mutually exclusive	25	90	1.35041e-09	6.419e-05	-1.848	unclassified	unclassified	915	18	ENST00000361739	M
MT-CO2	626	639	13	10	mutually exclusive	15	80	2.57799e-11	1.99129e-06	-2.41504	unclassified	unclassified	915	18	ENST00000361739	M
MT-CO2	626	651	25	11	co-modified	83	10	3.73951e-14	6.60222e-09	3.05311	unclassified	unclassified	915	18	ENST00000361739	M
MT-CO2	626	651	25	01	mutually exclusive	23	95	3.39949e-11	2.47138e-06	-2.04629	unclassified	unclassified	915	18	ENST00000361739	M
MT-CO2	626	651	25	10	mutually exclusive	7	79	8.23181e-15	2.54337e-09	-3.49643	unclassified	unclassified	915	18	ENST00000361739	M
MT-CO2	626	658	32	11	co-modified	50	8	3.49038e-08	0.000980377	2.64386	unclassified	unclassified	915	18	ENST00000361739	M
MT-CO2	626	665	39	11	co-modified	86	14	6.02126e-13	6.08413e-08	2.61891	unclassified	unclassified	915	18	ENST00000361739	M
MT-CO2	626	665	39	01	mutually exclusive	57	128	1.789e-07	0.00442195	-1.16711	unclassified	unclassified	915	18	ENST00000361739	M
MT-CO2	626	665	39	10	mutually exclusive	4	75	1.37008e-15	5.64412e-10	-4.22882	unclassified	unclassified	915	18	ENST00000361739	M
MT-CO2	639	651	12	11	co-modified	76	11	3.19811e-12	2.82319e-07	2.7885	unclassified	unclassified	915	18	ENST00000361739	M
MT-CO2	639	651	12	01	mutually exclusive	30	94	9.06424e-09	0.000341404	-1.6477	unclassified	unclassified	915	18	ENST00000361739	M
MT-CO2	639	651	12	10	mutually exclusive	24	88	1.47173e-09	6.73656e-05	-1.87447	unclassified	unclassified	915	18	ENST00000361739	M
MT-CO2	639	658	19	11	co-modified	45	9	9.63357e-07	0.0195178	2.32193	unclassified	unclassified	915	18	ENST00000361739	M
MT-CO2	639	665	26	11	co-modified	78	15	6.45532e-11	4.43219e-06	2.37851	unclassified	unclassified	915	18	ENST00000361739	M
MT-CO2	639	665	26	10	mutually exclusive	22	84	1.72304e-09	7.60522e-05	-1.93289	unclassified	unclassified	915	18	ENST00000361739	M
MT-CO2	651	658	7	11	co-modified	50	9	9.41095e-08	0.00247462	2.47393	unclassified	unclassified	915	18	ENST00000361739	M
MT-CO2	651	665	14	11	co-modified	97	16	2.53992e-14	5.70738e-09	2.59991	unclassified	unclassified	915	18	ENST00000361739	M
MT-CO2	651	665	14	01	mutually exclusive	46	126	1.06106e-09	5.24536e-05	-1.45372	unclassified	unclassified	915	18	ENST00000361739	M
MT-CO2	651	665	14	10	mutually exclusive	9	89	6.41218e-16	3.96232e-10	-3.30581	unclassified	unclassified	915	18	ENST00000361739	M
MT-CO2	658	665	7	11	co-modified	53	12	3.66805e-07	0.00824227	2.14296	unclassified	unclassified	915	18	ENST00000361739	M
MT-CYB	473	479	6	11	co-modified	72	10	7.55441e-12	6.22419e-07	2.848	m6A	m1A	1454	31	ENST00000361789	M
MT-CYB	473	479	6	10	mutually exclusive	30	91	2.93191e-08	0.000853504	-1.6009	m6A	m1A	1454	31	ENST00000361789	M
MT-ATP6	635	640	5	11	co-modified	63	19	1.17988e-06	0.0231457	1.72935	unclassified	psi	323	44	ENST00000361899	M
MT-ATP6	635	640	5	10	mutually exclusive	9	52	3.67943e-08	0.00101051	-2.53051	unclassified	psi	323	44	ENST00000361899	M
MT-ATP6	635	655	20	11	co-modified	72	18	1.25486e-08	0.000428633	2	unclassified	psi	323	44	ENST00000361899	M
MT-ATP6	635	655	20	01	mutually exclusive	11	64	9.36265e-10	4.82127e-05	-2.54057	unclassified	psi	323	44	ENST00000361899	M
MT-ATP6	640	655	15	11	co-modified	69	22	8.35279e-07	0.0174966	1.64909	psi	psi	323	44	ENST00000361899	M
MT-ATP6	640	655	15	01	mutually exclusive	14	60	8.92309e-08	0.00239735	-2.09954	psi	psi	323	44	ENST00000361899	M
MT-ATP6	640	655	15	10	mutually exclusive	17	63	2.70448e-07	0.00642769	-1.88982	psi	psi	323	44	ENST00000361899	M
MT-ATP6	655	661	6	11	co-modified	53	14	1.89221e-06	0.0359773	1.92057	psi	unclassified	323	44	ENST00000361899	M
MT-ATP6	655	661	6	01	mutually exclusive	3	41	1.01194e-08	0.000358806	-3.77259	psi	unclassified	323	44	ENST00000361899	M
SRM	1198	1211	13	11	co-modified	93	31	2.58028e-08	0.000777781	1.58496	m6A	unclassified	752	23	ENST00000376957	1
SRM	1198	1218	20	11	co-modified	88	27	1.28326e-08	0.000428633	1.70454	m6A	unclassified	752	23	ENST00000376957	1
SRM	1198	1218	20	01	mutually exclusive	47	107	1.33187e-06	0.0257191	-1.18688	m6A	unclassified	752	23	ENST00000376957	1
SRM	1218	1224	6	10	mutually exclusive	76	26	7.39327e-07	0.0157537	1.54749	unclassified	m6a	752	23	ENST00000376957	1
GSTP1	296	533	237	11	co-modified	276	153	2.87649e-09	0.000114676	0.851137	m6A	unclassified	2149	37	ENST00000398606	11
YDJC	846	858	12	01	mutually exclusive	6	56	2.15306e-10	1.33045e-05	-3.22239	unclassified	unclassified	239	3	ENST00000464015	22
YDJC	846	858	12	10	mutually exclusive	10	60	2.28482e-09	9.73707e-05	-2.58496	unclassified	unclassified	239	3	ENST00000464015	22
